# SARS-CoV2 genome analysis of Indian isolates and molecular modelling of D614G mutated spike protein with TMPRSS2 depicted its enhanced interaction and virus infectivity

**DOI:** 10.1101/2020.07.23.217430

**Authors:** Sunil Raghav, Arup Ghosh, Jyotirmayee Turuk, Sugandh Kumar, Atimukta Jha, Swati Madhulika, Manasi Priyadarshini, Viplov K. Biswas, P. Sushree Shyamli, Bharati Singh, Neha Singh, Deepika Singh, Ankita Datey, Avula Kiran, Shuchi Smita, Jyotsnamayee Sabat, Debdutta Bhattacharya, Rupesh Dash, Shantibhushan Senapati, Tushar K. Beuria, Rajeeb Swain, Soma Chattopadhyay, Gulam Hussain Syed, Anshuman Dixit, Punit Prasad, Odisha COVID-19 study group, ILS COVID-19 team, Sanghamitra Pati, Ajay Parida

**Author notes:** Equal contribution first author (Sunil Raghav, Arup Ghosh). Corresponding author **Correspondence to:** Dr. Ajay Parida, Dr. Sunil Raghav. This work is done under the umbrella of DBT’s PAN-India 1000 SARS-CoV2 RNA genome sequencing consortium. **Odisha COVID-19 study group** (Author names are arranged in alphabetical manner): Arvind Kumar Singh, Baijayantimala Mishra, Banajini Parida, Binod Kumar Patro, D. P. Dogra, Dasarathi Das, Deepa Prasad, Dhaneswari Jena, Dharitri Mohapatra, Dinesh Prasad Sahu, Durga Madhab Satapathy, Durgesh Prasad Sahoo, Jayanta Panda, Jaya Singh Khatri, Kaushik Mishra, Manoranjan Satpathy, Nirupama Chaini, Roma Rattan, Sadhu Panda, Sangeeta Das, Somen Kumar Pradhan, Srikanta Kanungo, Sriprasad Mohanty, Subrata Kumar Palo. **ILS COVID-19 group (Author names are arranged in alphabetical manner)**: Aditi Chatterjee, Ajit Singh, Amol Suryawanshi, Amrita Ray, Ankita Datey, Aliva Minz, Auromira Khuntia, Debyashreeta Barik, Deepak Singh, Deepika Singh, Dileep Vasudevan, Eshna Laha, Hiren G. Dodia, Kautilya Jena, Kaushik Sen, Manashi Priyadarshini, Omprakash Shriwas, P. M. Vaishali, Parej Nath, Prabhudutta Mamidi, Priyanka Mohapatra, Rahul Das, Reena Yadav, Satyaranjan Sahoo, Saikat De, Sanchari Chatterjee, Sandhya Suranjika, Shamima Ansari, Shiva Pradhan, Sivaram Krishna, Sneha Dutta, Soumyajit Gosh, Subhabrata Barik, Tsheten Sheroa.

## Abstract

COVID-19 that emerged as a global pandemic is caused by SARS-CoV-2 virus. The virus genome analysis during disease spread reveals about its evolution and transmission. We did whole genome sequencing of 225 clinical strains from the state of Odisha in eastern India using ARTIC protocol-based amplicon sequencing. Phylogenetic analysis identified the presence of all five reported clades 19A, 19B, 20A, 20B and 20C in the population. The analyses revealed two major routes for the introduction of the disease in India i.e. Europe and South-east Asia followed by local transmission. Interestingly, 19B clade was found to be much more prevalent in our sequenced genomes (17%) as compared to other genomes reported so far from India. The haplogroup analysis for clades showed evolution of 19A and 19B in parallel whereas the 20B and 20C appeared to evolve from 20A. Majority of the 19A and 19B clades were present in cases that migrated from Gujarat state in India suggesting it to be one of the major initial points of disease transmission in India during month of March and April. We found that with the time 20A and 20B clades evolved drastically that originated from central Europe. At the same time, it has been observed that 20A and 20B clades depicted selection of four common mutations i.e. 241 C>T (5’UTR), P323L in RdRP, F942F in NSP3 and D614G in the spike protein. We found an increase in the concordance of G614 mutation evolution with the viral load in clinical samples as evident from decreased Ct value of spike and Orf1ab gene in qPCR. Molecular modelling and docking analysis identified that D614G mutation enhanced interaction of spike with TMPRSS2 protease, which could impact the shedding of S1 domain and infectivity of the virus in host cells.
