## Supplementary Table S1 for "SARS-CoV2 genome analysis of Indian isolates and molecular modelling of D614G mutated spike protein with TMPRSS2 depicted its enhanced interaction and virus infectivity"

### Sheet: NT_CHNAGE(Freq > 2% )
POS	REF	ALT	GENE	IMPACT	EFFECT	AA_CHANGE	Total_count
241	C	T	CHR_START-ORF1ab	MODIFIER	intergenic_region	.	134
313	C	T	ORF1ab	LOW	synonymous_variant	p.L16L	19
1820	G	A	ORF1ab	MODERATE	missense_variant	p.G519S	8
2143	C	T	ORF1ab	LOW	synonymous_variant	p.P626P	13
2705	A	G	ORF1ab	MODERATE	missense_variant	p.T814A	6
2836	C	T	ORF1ab	LOW	synonymous_variant	p.C857C	6
3037	C	T	ORF1ab	LOW	synonymous_variant	p.F924F	109
3634	C	T	ORF1ab	LOW	synonymous_variant	p.N1123N	7
5700	C	A	ORF1ab	MODERATE	missense_variant	p.A1812D	16
6310	C	A	ORF1ab	MODERATE	missense_variant	p.S2015R	5
6312	C	A	ORF1ab	MODERATE	missense_variant	p.T2016K	21
8782	C	T	ORF1ab	LOW	synonymous_variant	p.S2839S	11
8917	C	T	ORF1ab	LOW	synonymous_variant	p.F2884F	29
9389	G	A	ORF1ab	MODERATE	missense_variant	p.D3042N	28
10138	C	T	ORF1ab	LOW	synonymous_variant	p.N3291N	5
11083	G	T	ORF1ab	MODERATE	missense_variant	p.L3606F	27
11200	C	T	ORF1ab	LOW	synonymous_variant	p.A3645A	12
13730	C	T	ORF1ab	MODERATE	missense_variant	p.A4489V	10
14408	C	T	ORF1ab	MODERATE	missense_variant	p.P4715L	119
14500	G	T	ORF1ab	MODERATE	missense_variant	p.V4746L	6
15324	C	T	ORF1ab	LOW	synonymous_variant	p.N5020N	8
16017	C	T	ORF1ab	LOW	synonymous_variant	p.F5251F	12
18756	G	T	ORF1ab	LOW	synonymous_variant	p.P6164P	10
18877	C	T	ORF1ab	LOW	synonymous_variant	p.L6205L	13
19374	C	T	ORF1ab	LOW	synonymous_variant	p.F6370F	5
21422	G	A	ORF1ab	MODERATE	missense_variant	p.R7053K	5
22444	C	T	S	LOW	synonymous_variant	p.D294D	6
22468	G	T	S	LOW	synonymous_variant	p.T302T	17
23403	A	G	S	MODERATE	missense_variant	p.D614G	135
24358	C	A	S	LOW	synonymous_variant	p.G932G	6
25563	G	T	ORF3a	MODERATE	missense_variant,missense_variant	p.Q57H	25
26735	C	T	M	LOW	synonymous_variant	p.Y71Y	20
27222	T	C	ORF6	LOW	synonymous_variant	p.F7F	5
27807	C	T	ORF7b	LOW	synonymous_variant	p.L18L	10
28144	T	C	ORF8	MODERATE	missense_variant	p.L84S	34
28221	G	T	ORF8	HIGH	stop_gained	p.E110X	6
28311	C	T	N	MODERATE	missense_variant	p.P13L	27
28326	G	T	N	MODERATE	missense_variant	p.G18V	17
28854	C	T	N	MODERATE	missense_variant	p.S194L	9
28878	G	A	N	MODERATE	missense_variant	p.S202N	28
28881	G	A	N	MODERATE	missense_variant	p.R203K	54
28882	G	A	N	LOW	synonymous_variant	p.R203R	53
28883	G	C	N	MODERATE	missense_variant	p.G204R	53
29645	G	T	ORF10	MODERATE	missense_variant	p.V30L	9

### Sheet: ORF1ab_AA_Changes
POS	REF	ALT	GENE	IMPACT	EFFECT	AA_CHANGE	PEPTIDE	COUNT
313	C	T	ORF1ab	LOW	synonymous_variant	p.L16L	nsp1	19
1820	G	A	ORF1ab	MODERATE	missense_variant	p.G519S	nsp2	8
2143	C	T	ORF1ab	LOW	synonymous_variant	p.P626P	nsp2	13
2705	A	G	ORF1ab	MODERATE	missense_variant	p.T814A	nsp2	6
2836	C	T	ORF1ab	LOW	synonymous_variant	p.C857C	nsp3	6
3037	C	T	ORF1ab	LOW	synonymous_variant	p.F924F	nsp3	109
3634	C	T	ORF1ab	LOW	synonymous_variant	p.N1123N	nsp3	7
5700	C	A	ORF1ab	MODERATE	missense_variant	p.A1812D	nsp3	16
6310	C	A	ORF1ab	MODERATE	missense_variant	p.S2015R	nsp3	5
6312	C	A	ORF1ab	MODERATE	missense_variant	p.T2016K	nsp3	21
8782	C	T	ORF1ab	LOW	synonymous_variant	p.S2839S	nsp4	11
8917	C	T	ORF1ab	LOW	synonymous_variant	p.F2884F	nsp4	29
9389	G	A	ORF1ab	MODERATE	missense_variant	p.D3042N	nsp4	28
10138	C	T	ORF1ab	LOW	synonymous_variant	p.N3291N	nsp5	5
11083	G	T	ORF1ab	MODERATE	missense_variant	p.L3606F	nsp6	27
11200	C	T	ORF1ab	LOW	synonymous_variant	p.A3645A	nsp6	12
13730	C	T	ORF1ab	MODERATE	missense_variant	p.A4489V	nsp12	10
14408	C	T	ORF1ab	MODERATE	missense_variant	p.P4715L	nsp12	119
14500	G	T	ORF1ab	MODERATE	missense_variant	p.V4746L	nsp12	6
15324	C	T	ORF1ab	LOW	synonymous_variant	p.N5020N	nsp12	8
16017	C	T	ORF1ab	LOW	synonymous_variant	p.F5251F	nsp12	12
18756	G	T	ORF1ab	LOW	synonymous_variant	p.P6164P	nsp14	10
18877	C	T	ORF1ab	LOW	synonymous_variant	p.L6205L	nsp14	13
19374	C	T	ORF1ab	LOW	synonymous_variant	p.F6370F	nsp14	5
21422	G	A	ORF1ab	MODERATE	missense_variant	p.R7053K	nsp16	5
